# Structural and Functional Characterization of G Protein-Coupled Receptors with Deep Mutational Scanning

**DOI:** 10.1101/623108

**Authors:** Eric M. Jones, Nathan B. Lubock, AJ Venkatakrishnan, Jeffrey Wang, Alex M. Tseng, Joseph M. Paggi, Naomi R. Latorraca, Daniel Cancilla, Megan Satyadi, Jessica E. Davis, M. Madan Babu, Ron O. Dror, Sriram Kosuri

## Abstract

In humans, the 813 G protein-coupled receptors (GPCRs) are responsible for transducing diverse chemical stimuli to alter cell state, and are the largest class of drug targets. Their myriad structural conformations and various modes of signaling make it challenging to understand their structure and function. Here we developed a platform to characterize large libraries of GPCR variants in human cell lines with a barcoded transcriptional reporter of G-protein signal transduction. We tested 7,800 of 7,828 possible single amino acid substitutions to the beta-2 adrenergic receptor (β_2_AR) at four concentrations of the agonist isoproterenol. We identified residues specifically important for β_2_AR signaling, mutations in the human population that are potentially loss of function, and residues that modulate basal activity. Using unsupervised learning, we resolve residues critical for signaling, including all major structural motifs and molecular interfaces. We also find a previously uncharacterized structural latch spanning the first two extracellular loops that is highly conserved across Class A GPCRs and is conformationally rigid in both the inactive and active states of the receptor. More broadly, by linking deep mutational scanning with engineered transcriptional reporters, we establish a generalizable method for exploring pharmacogenomics, structure and function across broad classes of drug receptors.
