## Supplementary Table 3 for "Structural and Functional Characterization of G Protein-Coupled Receptors with Deep Mutational Scanning"

Sequence	Application
CACCGGCCGGACCACGACGTCACGC	Generation of gRNA targeting ADRB2 #1
AAACGCGTGACGTCGTGGTCCGGCC	Generation of gRNA targeting ADRB2 #1
CACCGCGTCTGCAGACGCTCGAACT	Generation of gRNA targeting ADRB2 #2
AAACAGTTCGAGCGTCTGCAGACGC	Generation of gRNA targeting ADRB2 #2
GTGGGCGTTAGCAAATTACA	Variant Library Amplification off Oligonucleotide Pool Section 1
TATGTC GGTACCCCCTTTAATCAGATGCGTCGNNNNNNNNNNNNNNNACCGGT ATTTTATGCGTCCAGTTCGG	Variant Library Amplification off Oligonucleotide Pool Section 1
GAAGGGTGGATCATCGTACT	Variant Library Amplification off Oligonucleotide Pool Section 2
TATGTC GGTACCCCCTTTAATCAGATGCGTCGNNNNNNNNNNNNNNNACCGGT ATTCTTGGGCCTATCGTTGT	Variant Library Amplification off Oligonucleotide Pool Section 2
TTTTCTACTTTCCGGCTTGC	Variant Library Amplification off Oligonucleotide Pool Section 3
TATGTC GGTACCCCCTTTAATCAGATGCGTCGNNNNNNNNNNNNNNNACCGGT TTGTGGGAGCTTCTTACCAT	Variant Library Amplification off Oligonucleotide Pool Section 3
GCTTATTCGTGCCGTGTTAT	Variant Library Amplification off Oligonucleotide Pool Section 4
TATGTC GGTACCCCCTTTAATCAGATGCGTCGNNNNNNNNNNNNNNNACCGGT TACTTTTGATTGCTGTGCCC	Variant Library Amplification off Oligonucleotide Pool Section 4
TTTGCTTCAGTCAGATTCGC	Variant Library Amplification off Oligonucleotide Pool Section 5
TATGTC GGTACCCCCTTTAATCAGATGCGTCGNNNNNNNNNNNNNNNACCGGT GTTCAATCACTGAATCCCGG	Variant Library Amplification off Oligonucleotide Pool Section 5
GTCGAGTCCTATGTAACCGT	Variant Library Amplification off Oligonucleotide Pool Section 6
TATGTC GGTACCCCCTTTAATCAGATGCGTCGNNNNNNNNNNNNNNNACCGGT CAGGGGTCGTCATATCTTCA	Variant Library Amplification off Oligonucleotide Pool Section 6
AGTTCAGGAAGTGACTACGG	Variant Library Amplification off Oligonucleotide Pool Section 7
TATGTC GGTACCCCCTTTAATCAGATGCGTCGNNNNNNNNNNNNNNNACCGGT TCCTTGCTACTGTCCTTACG	Variant Library Amplification off Oligonucleotide Pool Section 7
AATCCTTGCGTCAATGGTTC	Variant Library Amplification off Oligonucleotide Pool Section 8
TATGTC GGTACCCCCTTTAATCAGATGCGTCGNNNNNNNNNNNNNNNACCGGT GGGTTCTCGGATTTTACACG	Variant Library Amplification off Oligonucleotide Pool Section 8
AATGATACGGCGACCACCGAGATCTACAC AAGTGCCTTCCTG CCCTTTAATCAGATGCGTCG	Variant Library Barcode Mapping Library Amplification (Both rounds of amplification and addition of Read1 and P5) All Fragments
GCTTGGTAGTAATAAGGGCGACC CACGACATCGACTACAAAGAC	Variant Library Barcode Mapping Library Amplification (1st Round of Amplification and addition of Read2 and P7) Fragment 1
GCTTGGTAGTAATAAGGGCGACC ATGAGCCTGATCGTGCTG	Variant Library Barcode Mapping Library Amplification (1st Round of Amplification and addition of Read2 and P7) Fragment 2
GCTTGGTAGTAATAAGGGCGACC CCTGATGAAGATGTGGACCT	Variant Library Barcode Mapping Library Amplification (1st Round of Amplification and addition of Read2 and P7) Fragment 3
GCTTGGTAGTAATAAGGGCGACC GGCCAGAGTGATCATTCTGA	Variant Library Barcode Mapping Library Amplification (1st Round of Amplification and addition of Read2 and P7) Fragment 4
GCTTGGTAGTAATAAGGGCGACC CTCCAGCATCGTGTCCTT	Variant Library Barcode Mapping Library Amplification (1st Round of Amplification and addition of Read2 and P7) Fragment 5
GCTTGGTAGTAATAAGGGCGACC GAACAGGACGGCAGAACA	Variant Library Barcode Mapping Library Amplification (1st Round of Amplification and addition of Read2 and P7) Fragment 6
GCTTGGTAGTAATAAGGGCGACC CGGAAAGAGGTGTACATCCT	Variant Library Barcode Mapping Library Amplification (1st Round of Amplification and addition of Read2 and P7) Fragment 7
GCTTGGTAGTAATAAGGGCGACC TACAGCAGCAACGGCAATA	Variant Library Barcode Mapping Library Amplification (1st Round of Amplification and addition of Read2 and P7) Fragment 8
CAAGCAGAAGACGGCATACGAGATGCCTCCGTCCACGAGCTTGGTAGTAATAAGGGCGAC	Variant Library Barcode Mapping Library Amplification (2nd Round of Amplification) All Fragments
AAGTGCCTTCCTG CCCTTTAATCAGATGCGTCG	Read 1 primer for Barcode Mapping
GCCTCCGTCCACGAGCTTGGTAGTAATAAGGGCGACC	Read 2 primer for Barcode Mapping
